# The reliability of the isotropic fractionator method for counting total cells and neurons

**DOI:** 10.1101/627869

**Authors:** Kleber Neves, Daniel Menezes, Danielle Rayêe, Bruna Valério-Gomes, Pamela Meneses Iack, Roberto Lent, Bruno Mota

**Author notes:** These authors contributed equally to this work (Kleber Neves, Daniel Menezes, Danielle Rayêe, Bruna Valério-Gomes).

## Abstract

**Background:** The Isotropic Fractionator (IF) is a method used to determine the cellular composition of nervous tissue. It has been mostly applied to assess variation across species, where differences are expected to be large enough not to be masked by methodological error. However, understanding the sources of variation in the method is important if the goal is to detect smaller differences, for example, in same-species comparisons. Comparisons between different mice strains suggest that the IF is consistent enough to detected these differences. Nevertheless, the internal validity of the method has not yet been examined directly.

**Method:** In this study, we evaluate the reliability of the IF method for the determination of cellular and neuronal numbers. We performed repeated cell counts of the same material by different experimenters to quantify different sources of variation.

**Results:** In total cell counts, we observed that for the cerebral cortex most of the variance was at the counter level. For the cerebellum, most of the variance is attributed to the sample itself. As for neurons, random error along with the immunological staining correspond to most of the variation, both in the cerebral cortex and in the cerebellum. Test-retest reliability coefficients were relatively high, especially for cell counts.

**Conclusions:** Although biases between counters and random variation in staining could be problematic when aggregating data from different sources, we offer practical suggestions to improve the reliability of the method. While small, this study is a most needed step towards more precise measurement of the brain’s cellular composition.

**Highlights:**

- Most variance in cell counts was between counters (η = 0.58) for cerebral cortices.
- For cerebella, most of the variance was attributed to the samples (η = 0.49).
- Variance in immunocytochemical counts was mostly residual/random (η > 0.8).
- Test-retest reliability was high (same counter, same sample).
- Practical suggestions are offered to improve the reliability of the method.
