## Supplementary material for "The reliability of the isotropic fractionator method for counting total cells and neurons": Data Table 1

Animal	Structure	Counter	Replicate	Chamber	Nuclei	Volume	Fields Counted
A1	CB	Counter 1	1	1	268	14	16
A1	CB	Counter 1	1	2	246	14	16
A1	CB	Counter 1	1	3	282	14	16
A1	CB	Counter 1	1	4	270	14	16
A1	CB	Counter 1	2	1	254	14	16
A1	CB	Counter 1	2	2	263	14	16
A1	CB	Counter 1	2	3	269	14	16
A1	CB	Counter 1	2	4	278	14	16
A1	CB	Counter 1	3	1	235	14	16
A1	CB	Counter 1	3	2	281	14	16
A1	CB	Counter 1	3	3	272	14	16
A1	CB	Counter 1	3	4	255	14	16
A1	CB	Counter 1	4	1	268	14	16
A1	CB	Counter 1	4	2	248	14	16
A1	CB	Counter 1	4	3	250	14	16
A1	CB	Counter 1	4	4	264	14	16
A1	CB	Counter 1	5	1	249	14	16
A1	CB	Counter 1	5	2	244	14	16
A1	CB	Counter 1	5	3	255	14	16
A1	CB	Counter 1	5	4	260	14	16
A1	CB	Counter 2	1	1	243	14	16
A1	CB	Counter 2	1	2	245	14	16
A1	CB	Counter 2	1	3	274	14	16
A1	CB	Counter 2	1	4	253	14	16
A1	CB	Counter 2	2	1	237	14	16
A1	CB	Counter 2	2	2	230	14	16
A1	CB	Counter 2	2	3	254	14	16
A1	CB	Counter 2	2	4	287	14	16
A1	CB	Counter 2	3	1	234	14	16
A1	CB	Counter 2	3	2	270	14	16
A1	CB	Counter 2	3	3	288	14	16
A1	CB	Counter 2	3	4	256	14	16
A1	CB	Counter 2	4	1	199	14	16
A1	CB	Counter 2	4	2	262	14	16
A1	CB	Counter 2	4	3	280	14	16
A1	CB	Counter 2	4	4	243	14	16
A1	CB	Counter 2	5	1	241	14	16
A1	CB	Counter 2	5	2	242	14	16
A1	CB	Counter 2	5	3	303	14	16
A1	CB	Counter 2	5	4	283	14	16
A1	CB	Counter 3	1	1	242	14	16
A1	CB	Counter 3	1	2	260	14	16
A1	CB	Counter 3	1	3	282	14	16
A1	CB	Counter 3	1	4	304	14	16
A1	CB	Counter 3	2	1	347	14	16
A1	CB	Counter 3	2	2	263	14	16
A1	CB	Counter 3	2	3	290	14	16
A1	CB	Counter 3	2	4	334	14	16
A1	CB	Counter 3	3	1	321	14	16
A1	CB	Counter 3	3	2	319	14	16
A1	CB	Counter 3	3	3	252	14	16
A1	CB	Counter 3	3	4	281	14	16
A1	CB	Counter 3	4	1	276	14	16
A1	CB	Counter 3	4	2	234	14	16
A1	CB	Counter 3	4	3	258	14	16
A1	CB	Counter 3	4	4	256	14	16
A1	CB	Counter 3	5	1	231	14	16
A1	CB	Counter 3	5	2	243	14	16
A1	CB	Counter 3	5	3	270	14	16
A1	CB	Counter 3	5	4	232	14	16
A2	CB	Counter 1	1	1	211	14	16
A2	CB	Counter 1	1	2	208	14	16
A2	CB	Counter 1	1	3	222	14	16
A2	CB	Counter 1	1	4	218	14	16
A2	CB	Counter 1	2	1	245	14	16
A2	CB	Counter 1	2	2	235	14	16
A2	CB	Counter 1	2	3	234	14	16
A2	CB	Counter 1	2	4	246	14	16
A2	CB	Counter 1	3	1	270	14	16
A2	CB	Counter 1	3	2	259	14	16
A2	CB	Counter 1	3	3	247	14	16
A2	CB	Counter 1	3	4	269	14	16
A2	CB	Counter 1	4	1	241	14	16
A2	CB	Counter 1	4	2	270	14	16
A2	CB	Counter 1	4	3	229	14	16
A2	CB	Counter 1	4	4	246	14	16
A2	CB	Counter 1	5	1	225	14	16
A2	CB	Counter 1	5	2	209	14	16
A2	CB	Counter 1	5	3	217	14	16
A2	CB	Counter 1	5	4	266	14	16
A2	CB	Counter 2	1	1	226	14	16
A2	CB	Counter 2	1	2	233	14	16
A2	CB	Counter 2	1	3	219	14	16
A2	CB	Counter 2	1	4	202	14	16
A2	CB	Counter 2	2	1	153	14	16
A2	CB	Counter 2	2	2	225	14	16
A2	CB	Counter 2	2	3	244	14	16
A2	CB	Counter 2	2	4	257	14	16
A2	CB	Counter 2	3	1	211	14	16
A2	CB	Counter 2	3	2	261	14	16
A2	CB	Counter 2	3	3	226	14	16
A2	CB	Counter 2	3	4	270	14	16
A2	CB	Counter 2	4	1	219	14	16
A2	CB	Counter 2	4	2	250	14	16
A2	CB	Counter 2	4	3	201	14	16
A2	CB	Counter 2	4	4	206	14	16
A2	CB	Counter 2	5	1	213	14	16
A2	CB	Counter 2	5	2	223	14	16
A2	CB	Counter 2	5	3	228	14	16
A2	CB	Counter 2	5	4	285	14	16
A2	CB	Counter 3	1	1	235	14	16
A2	CB	Counter 3	1	2	240	14	16
A2	CB	Counter 3	1	3	252	14	16
A2	CB	Counter 3	1	4	263	14	16
A2	CB	Counter 3	2	1	259	14	16
A2	CB	Counter 3	2	2	224	14	16
A2	CB	Counter 3	2	3	186	14	16
A2	CB	Counter 3	2	4	223	14	16
A2	CB	Counter 3	3	1	259	14	16
A2	CB	Counter 3	3	2	259	14	16
A2	CB	Counter 3	3	3	250	14	16
A2	CB	Counter 3	3	4	248	14	16
A2	CB	Counter 3	4	1	241	14	16
A2	CB	Counter 3	4	2	228	14	16
A2	CB	Counter 3	4	3	250	14	16
A2	CB	Counter 3	4	4	264	14	16
A2	CB	Counter 3	5	1	210	14	16
A2	CB	Counter 3	5	2	213	14	16
A2	CB	Counter 3	5	3	224	14	16
A2	CB	Counter 3	5	4	239	14	16
A3	CB	Counter 1	1	1	268	14	16
A3	CB	Counter 1	1	2	261	14	16
A3	CB	Counter 1	1	3	292	14	16
A3	CB	Counter 1	1	4	262	14	16
A3	CB	Counter 1	2	1	284	14	16
A3	CB	Counter 1	2	2	262	14	16
A3	CB	Counter 1	2	3	269	14	16
A3	CB	Counter 1	2	4	284	14	16
A3	CB	Counter 1	3	1	271	14	16
A3	CB	Counter 1	3	2	275	14	16
A3	CB	Counter 1	3	3	270	14	16
A3	CB	Counter 1	3	4	293	14	16
A3	CB	Counter 1	4	1	312	14	16
A3	CB	Counter 1	4	2	277	14	16
A3	CB	Counter 1	4	3	302	14	16
A3	CB	Counter 1	4	4	286	14	16
A3	CB	Counter 1	5	1	286	14	16
A3	CB	Counter 1	5	2	251	14	16
A3	CB	Counter 1	5	3	263	14	16
A3	CB	Counter 1	5	4	266	14	16
A3	CB	Counter 2	1	1	218	14	16
A3	CB	Counter 2	1	2	214	14	16
A3	CB	Counter 2	1	3	296	14	16
A3	CB	Counter 2	1	4	325	14	16
A3	CB	Counter 2	2	1	275	14	16
A3	CB	Counter 2	2	2	228	14	16
A3	CB	Counter 2	2	3	244	14	16
A3	CB	Counter 2	2	4	240	14	16
A3	CB	Counter 2	3	1	248	14	16
A3	CB	Counter 2	3	2	252	14	16
A3	CB	Counter 2	3	3	268	14	16
A3	CB	Counter 2	3	4	206	14	16
A3	CB	Counter 2	4	1	284	14	16
A3	CB	Counter 2	4	2	271	14	16
A3	CB	Counter 2	4	3	272	14	16
A3	CB	Counter 2	4	4	281	14	16
A3	CB	Counter 2	5	1	239	14	16
A3	CB	Counter 2	5	2	248	14	16
A3	CB	Counter 2	5	3	266	14	16
A3	CB	Counter 2	5	4	276	14	16
A3	CB	Counter 3	1	1	268	14	16
A3	CB	Counter 3	1	2	317	14	16
A3	CB	Counter 3	1	3	282	14	16
A3	CB	Counter 3	1	4	270	14	16
A3	CB	Counter 3	2	1	247	14	16
A3	CB	Counter 3	2	2	292	14	16
A3	CB	Counter 3	2	3	225	14	16
A3	CB	Counter 3	2	4	230	14	16
A3	CB	Counter 3	3	1	288	14	16
A3	CB	Counter 3	3	2	287	14	16
A3	CB	Counter 3	3	3	284	14	16
A3	CB	Counter 3	3	4	302	14	16
A3	CB	Counter 3	4	1	274	14	16
A3	CB	Counter 3	4	2	247	14	16
A3	CB	Counter 3	4	3	265	14	16
A3	CB	Counter 3	4	4	246	14	16
A3	CB	Counter 3	5	1	302	14	16
A3	CB	Counter 3	5	2	270	14	16
A3	CB	Counter 3	5	3	270	14	16
A3	CB	Counter 3	5	4	279	14	16
A1	CX	Counter 1	1	1	167	14	16
A1	CX	Counter 1	1	2	132	14	16
A1	CX	Counter 1	1	3	155	14	16
A1	CX	Counter 1	1	4	130	14	16
A1	CX	Counter 1	2	1	151	14	16
A1	CX	Counter 1	2	2	141	14	16
A1	CX	Counter 1	2	3	147	14	16
A1	CX	Counter 1	2	4	114	14	16
A1	CX	Counter 1	3	1	141	14	16
A1	CX	Counter 1	3	2	156	14	16
A1	CX	Counter 1	3	3	139	14	16
A1	CX	Counter 1	3	4	137	14	16
A1	CX	Counter 1	4	1	128	14	16
A1	CX	Counter 1	4	2	108	14	16
A1	CX	Counter 1	4	3	121	14	16
A1	CX	Counter 1	4	4	134	14	16
A1	CX	Counter 1	5	1	106	14	16
A1	CX	Counter 1	5	2	136	14	16
A1	CX	Counter 1	5	3	135	14	16
A1	CX	Counter 1	5	4	115	14	16
A1	CX	Counter 2	1	1	156	14	16
A1	CX	Counter 2	1	2	101	14	16
A1	CX	Counter 2	1	3	111	14	16
A1	CX	Counter 2	1	4	101	14	16
A1	CX	Counter 2	2	1	85	14	16
A1	CX	Counter 2	2	2	114	14	16
A1	CX	Counter 2	2	3	114	14	16
A1	CX	Counter 2	2	4	109	14	16
A1	CX	Counter 2	3	1	101	14	16
A1	CX	Counter 2	3	2	107	14	16
A1	CX	Counter 2	3	3	106	14	16
A1	CX	Counter 2	3	4	110	14	16
A1	CX	Counter 2	4	1	96	14	16
A1	CX	Counter 2	4	2	96	14	16
A1	CX	Counter 2	4	3	119	14	16
A1	CX	Counter 2	4	4	103	14	16
A1	CX	Counter 2	5	1	102	14	16
A1	CX	Counter 2	5	2	100	14	16
A1	CX	Counter 2	5	3	101	14	16
A1	CX	Counter 2	5	4	118	14	16
A1	CX	Counter 3	1	1	140	14	16
A1	CX	Counter 3	1	2	147	14	16
A1	CX	Counter 3	1	3	132	14	16
A1	CX	Counter 3	1	4	143	14	16
A1	CX	Counter 3	2	1	141	14	16
A1	CX	Counter 3	2	2	116	14	16
A1	CX	Counter 3	2	3	121	14	16
A1	CX	Counter 3	2	4	135	14	16
A1	CX	Counter 3	3	1	131	14	16
A1	CX	Counter 3	3	2	133	14	16
A1	CX	Counter 3	3	3	133	14	16
A1	CX	Counter 3	3	4	128	14	16
A1	CX	Counter 3	4	1	134	14	16
A1	CX	Counter 3	4	2	124	14	16
A1	CX	Counter 3	4	3	106	14	16
A1	CX	Counter 3	4	4	103	14	16
A1	CX	Counter 3	5	1	125	14	16
A1	CX	Counter 3	5	2	136	14	16
A1	CX	Counter 3	5	3	137	14	16
A1	CX	Counter 3	5	4	118	14	16
A2	CX	Counter 1	1	1	109	14	16
A2	CX	Counter 1	1	2	109	14	16
A2	CX	Counter 1	1	3	100	14	16
A2	CX	Counter 1	1	4	102	14	16
A2	CX	Counter 1	2	1	116	14	16
A2	CX	Counter 1	2	2	113	14	16
A2	CX	Counter 1	2	3	113	14	16
A2	CX	Counter 1	2	4	122	14	16
A2	CX	Counter 1	3	1	131	14	16
A2	CX	Counter 1	3	2	90	14	16
A2	CX	Counter 1	3	3	102	14	16
A2	CX	Counter 1	3	4	86	14	16
A2	CX	Counter 1	4	1	123	14	16
A2	CX	Counter 1	4	2	125	14	16
A2	CX	Counter 1	4	3	110	14	16
A2	CX	Counter 1	4	4	127	14	16
A2	CX	Counter 1	5	1	109	14	16
A2	CX	Counter 1	5	2	119	14	16
A2	CX	Counter 1	5	3	134	14	16
A2	CX	Counter 1	5	4	111	14	16
A2	CX	Counter 2	1	1	78	14	16
A2	CX	Counter 2	1	2	98	14	16
A2	CX	Counter 2	1	3	92	14	16
A2	CX	Counter 2	1	4	100	14	16
A2	CX	Counter 2	2	1	107	14	16
A2	CX	Counter 2	2	2	113	14	16
A2	CX	Counter 2	2	3	97	14	16
A2	CX	Counter 2	2	4	84	14	16
A2	CX	Counter 2	3	1	101	14	16
A2	CX	Counter 2	3	2	108	14	16
A2	CX	Counter 2	3	3	108	14	16
A2	CX	Counter 2	3	4	100	14	16
A2	CX	Counter 2	4	1	109	14	16
A2	CX	Counter 2	4	2	104	14	16
A2	CX	Counter 2	4	3	96	14	16
A2	CX	Counter 2	4	4	115	14	16
A2	CX	Counter 2	5	1	101	14	16
A2	CX	Counter 2	5	2	101	14	16
A2	CX	Counter 2	5	3	85	14	16
A2	CX	Counter 2	5	4	119	14	16
A2	CX	Counter 3	1	1	110	14	16
A2	CX	Counter 3	1	2	137	14	16
A2	CX	Counter 3	1	3	155	14	16
A2	CX	Counter 3	1	4	120	14	16
A2	CX	Counter 3	2	1	123	14	16
A2	CX	Counter 3	2	2	119	14	16
A2	CX	Counter 3	2	3	142	14	16
A2	CX	Counter 3	2	4	128	14	16
A2	CX	Counter 3	3	1	129	14	16
A2	CX	Counter 3	3	2	129	14	16
A2	CX	Counter 3	3	3	136	14	16
A2	CX	Counter 3	3	4	135	14	16
A2	CX	Counter 3	4	1	139	14	16
A2	CX	Counter 3	4	2	131	14	16
A2	CX	Counter 3	4	3	122	14	16
A2	CX	Counter 3	4	4	118	14	16
A2	CX	Counter 3	5	1	127	14	16
A2	CX	Counter 3	5	2	123	14	16
A2	CX	Counter 3	5	3	124	14	16
A2	CX	Counter 3	5	4	141	14	16
A3	CX	Counter 1	1	1	139	14	16
A3	CX	Counter 1	1	2	124	14	16
A3	CX	Counter 1	1	3	130	14	16
A3	CX	Counter 1	1	4	112	14	16
A3	CX	Counter 1	2	1	130	14	16
A3	CX	Counter 1	2	2	128	14	16
A3	CX	Counter 1	2	3	108	14	16
A3	CX	Counter 1	2	4	117	14	16
A3	CX	Counter 1	3	1	139	14	16
A3	CX	Counter 1	3	2	125	14	16
A3	CX	Counter 1	3	3	114	14	16
A3	CX	Counter 1	3	4	115	14	16
A3	CX	Counter 1	4	1	134	14	16
A3	CX	Counter 1	4	2	119	14	16
A3	CX	Counter 1	4	3	130	14	16
A3	CX	Counter 1	4	4	138	14	16
A3	CX	Counter 1	5	1	137	14	16
A3	CX	Counter 1	5	2	137	14	16
A3	CX	Counter 1	5	3	132	14	16
A3	CX	Counter 1	5	4	110	14	16
A3	CX	Counter 2	1	1	104	14	16
A3	CX	Counter 2	1	2	124	14	16
A3	CX	Counter 2	1	3	91	14	16
A3	CX	Counter 2	1	4	101	14	16
A3	CX	Counter 2	2	1	115	14	16
A3	CX	Counter 2	2	2	152	14	16
A3	CX	Counter 2	2	3	108	14	16
A3	CX	Counter 2	2	4	109	14	16
A3	CX	Counter 2	3	1	112	14	16
A3	CX	Counter 2	3	2	129	14	16
A3	CX	Counter 2	3	3	111	14	16
A3	CX	Counter 2	3	4	111	14	16
A3	CX	Counter 2	4	1	101	14	16
A3	CX	Counter 2	4	2	121	14	16
A3	CX	Counter 2	4	3	100	14	16
A3	CX	Counter 2	4	4	113	14	16
A3	CX	Counter 2	5	1	85	14	16
A3	CX	Counter 2	5	2	101	14	16
A3	CX	Counter 2	5	3	113	14	16
A3	CX	Counter 2	5	4	105	14	16
A3	CX	Counter 3	1	1	112	14	16
A3	CX	Counter 3	1	2	119	14	16
A3	CX	Counter 3	1	3	119	14	16
A3	CX	Counter 3	1	4	131	14	16
A3	CX	Counter 3	2	1	126	14	16
A3	CX	Counter 3	2	2	139	14	16
A3	CX	Counter 3	2	3	141	14	16
A3	CX	Counter 3	2	4	109	14	16
A3	CX	Counter 3	3	1	143	14	16
A3	CX	Counter 3	3	2	141	14	16
A3	CX	Counter 3	3	3	117	14	16
A3	CX	Counter 3	3	4	138	14	16
A3	CX	Counter 3	4	1	129	14	16
A3	CX	Counter 3	4	2	143	14	16
A3	CX	Counter 3	4	3	158	14	16
A3	CX	Counter 3	4	4	144	14	16
A3	CX	Counter 3	5	1	121	14	16
A3	CX	Counter 3	5	2	122	14	16
A3	CX	Counter 3	5	3	134	14	16
A3	CX	Counter 3	5	4	139	14	16
