## Supplementary material for "The reliability of the isotropic fractionator method for counting total cells and neurons": Data Table 2

Animal	Structure	Counter	Staining	Replicate	NeuN+	Nuclei
A1	CB	Counter 3	1	1	184	270
A1	CB	Counter 3	1	2	162	250
A1	CB	Counter 3	1	3	147	250
A1	CB	Counter 3	2	1	184	250
A1	CB	Counter 3	2	2	166	250
A1	CB	Counter 3	2	3	176	250
A1	CB	Counter 3	3	1	162	250
A1	CB	Counter 3	3	2	171	253
A1	CB	Counter 3	3	3	154	258
A2	CB	Counter 3	1	1	174	250
A2	CB	Counter 3	1	2	171	250
A2	CB	Counter 3	1	3	167	252
A2	CB	Counter 3	2	1	170	251
A2	CB	Counter 3	2	2	178	250
A2	CB	Counter 3	2	3	159	250
A2	CB	Counter 3	3	1	182	255
A2	CB	Counter 3	3	2	174	250
A2	CB	Counter 3	3	3	178	251
A3	CB	Counter 3	1	1	169	256
A3	CB	Counter 3	1	2	168	250
A3	CB	Counter 3	1	3	165	250
A3	CB	Counter 3	2	1	123	252
A3	CB	Counter 3	2	2	180	250
A3	CB	Counter 3	2	3	176	250
A3	CB	Counter 3	3	1	190	250
A3	CB	Counter 3	3	2	182	250
A3	CB	Counter 3	3	3	178	251
A1	CX	Counter 3	1	1	59	250
A1	CX	Counter 3	1	2	68	250
A1	CX	Counter 3	1	3	67	250
A1	CX	Counter 3	2	1	61	250
A1	CX	Counter 3	2	2	64	253
A1	CX	Counter 3	2	3	59	250
A1	CX	Counter 3	3	1	55	250
A1	CX	Counter 3	3	2	70	250
A1	CX	Counter 3	3	3	58	250
A2	CX	Counter 3	1	1	64	250
A2	CX	Counter 3	1	2	57	250
A2	CX	Counter 3	1	3	58	250
A2	CX	Counter 3	2	1	74	252
A2	CX	Counter 3	2	2	65	250
A2	CX	Counter 3	2	3	69	253
A2	CX	Counter 3	3	1	70	252
A2	CX	Counter 3	3	2	68	250
A2	CX	Counter 3	3	3	84	250
A3	CX	Counter 3	1	1	68	251
A3	CX	Counter 3	1	2	62	250
A3	CX	Counter 3	1	3	62	250
A3	CX	Counter 3	2	1	64	250
A3	CX	Counter 3	2	2	53	251
A3	CX	Counter 3	2	3	65	252
A3	CX	Counter 3	3	1	65	250
A3	CX	Counter 3	3	2	55	251
A3	CX	Counter 3	3	3	53	250
A1	CB	Counter 2	1	1	160	253
A1	CB	Counter 2	1	2	189	256
A1	CB	Counter 2	1	3	159	259
A1	CB	Counter 2	2	1	174	250
A1	CB	Counter 2	2	2	166	250
A1	CB	Counter 2	2	3	169	250
A1	CB	Counter 2	3	1	191	261
A1	CB	Counter 2	3	2	175	250
A1	CB	Counter 2	3	3	182	257
A2	CB	Counter 2	1	1	214	257
A2	CB	Counter 2	1	2	182	251
A2	CB	Counter 2	1	3	188	250
A2	CB	Counter 2	2	1	170	250
A2	CB	Counter 2	2	2	181	251
A2	CB	Counter 2	2	3	182	251
A2	CB	Counter 2	3	1	172	250
A2	CB	Counter 2	3	2	169	250
A2	CB	Counter 2	3	3	197	256
A3	CB	Counter 2	1	1	158	258
A3	CB	Counter 2	1	2	200	262
A3	CB	Counter 2	1	3	154	255
A3	CB	Counter 2	2	1	160	250
A3	CB	Counter 2	2	2	158	258
A3	CB	Counter 2	2	3	154	250
A3	CB	Counter 2	3	1	165	250
A3	CB	Counter 2	3	2	161	250
A3	CB	Counter 2	3	3	166	255
A1	CX	Counter 2	1	1	68	250
A1	CX	Counter 2	1	2	62	250
A1	CX	Counter 2	1	3	62	250
A1	CX	Counter 2	2	1	81	252
A1	CX	Counter 2	2	2	79	252
A1	CX	Counter 2	2	3	72	252
A1	CX	Counter 2	3	1	56	250
A1	CX	Counter 2	3	2	65	258
A1	CX	Counter 2	3	3	51	258
A2	CX	Counter 2	1	1	69	253
A2	CX	Counter 2	1	2	83	250
A2	CX	Counter 2	1	3	80	250
A2	CX	Counter 2	2	1	88	254
A2	CX	Counter 2	2	2	65	254
A2	CX	Counter 2	2	3	73	256
A2	CX	Counter 2	3	1	49	250
A2	CX	Counter 2	3	2	57	250
A2	CX	Counter 2	3	3	52	254
A3	CX	Counter 2	1	1	69	250
A3	CX	Counter 2	1	2	59	258
A3	CX	Counter 2	1	3	68	250
A3	CX	Counter 2	2	1	64	250
A3	CX	Counter 2	2	2	79	250
A3	CX	Counter 2	2	3	97	263
A3	CX	Counter 2	3	1	62	251
A3	CX	Counter 2	3	2	65	252
A3	CX	Counter 2	3	3	66	254
A1	CB	Counter 1	1	1	188	250
A1	CB	Counter 1	1	2	197	250
A1	CB	Counter 1	1	3	171	254
A1	CB	Counter 1	2	1	188	277
A1	CB	Counter 1	2	2	178	250
A1	CB	Counter 1	2	3	202	250
A1	CB	Counter 1	3	1	187	250
A1	CB	Counter 1	3	2	180	259
A1	CB	Counter 1	3	3	159	252
A2	CB	Counter 1	1	1	158	251
A2	CB	Counter 1	1	2	169	256
A2	CB	Counter 1	1	3	156	250
A2	CB	Counter 1	2	1	148	251
A2	CB	Counter 1	2	2	185	272
A2	CB	Counter 1	2	3	165	250
A2	CB	Counter 1	3	1	177	251
A2	CB	Counter 1	3	2	186	251
A2	CB	Counter 1	3	3	180	257
A3	CB	Counter 1	1	1	168	250
A3	CB	Counter 1	1	2	188	250
A3	CB	Counter 1	1	3	182	250
A3	CB	Counter 1	2	1	167	252
A3	CB	Counter 1	2	2	158	260
A3	CB	Counter 1	2	3	138	253
A3	CB	Counter 1	3	1	146	255
A3	CB	Counter 1	3	2	174	254
A3	CB	Counter 1	3	3	183	271
A1	CX	Counter 1	1	1	77	253
A1	CX	Counter 1	1	2	93	270
A1	CX	Counter 1	1	3	102	287
A1	CX	Counter 1	2	1	60	252
A1	CX	Counter 1	2	2	56	253
A1	CX	Counter 1	2	3	65	251
A1	CX	Counter 1	3	1	90	259
A1	CX	Counter 1	3	2	62	254
A1	CX	Counter 1	3	3	80	258
A2	CX	Counter 1	1	1	74	255
A2	CX	Counter 1	1	2	75	261
A2	CX	Counter 1	1	3	64	250
A2	CX	Counter 1	2	1	82	250
A2	CX	Counter 1	2	2	71	253
A2	CX	Counter 1	2	3	71	252
A2	CX	Counter 1	3	1	64	250
A2	CX	Counter 1	3	2	63	254
A2	CX	Counter 1	3	3	83	250
A3	CX	Counter 1	1	1	52	252
A3	CX	Counter 1	1	2	70	254
A3	CX	Counter 1	1	3	64	251
A3	CX	Counter 1	2	1	67	250
A3	CX	Counter 1	2	2	71	252
A3	CX	Counter 1	2	3	78	250
A3	CX	Counter 1	3	1	59	250
A3	CX	Counter 1	3	2	69	251
A3	CX	Counter 1	3	3	58	255
